# Functional immune mapping with deep-learning enabled phenomics applied to immunomodulatory and COVID-19 drug discovery

**DOI:** 10.1101/2020.08.02.233064

**Authors:** Michael F. Cuccarese, Berton A. Earnshaw, Katie Heiser, Ben Fogelson, Chadwick T. Davis, Peter F. McLean, Hannah B. Gordon, Kathleen-Rose Skelly, Fiona L. Weathersby, Vlad Rodic, Ian K. Quigley, Elissa D. Pastuzyn, Brandon M. Mendivil, Nathan H. Lazar, Carl A. Brooks, Joseph Carpenter, Brandon L. Probst, Pamela Jacobson, Seth W. Glazier, Jes Ford, James D. Jensen, Nicholas D. Campbell, Michael A. Statnick, Adeline S. Low, Kirk R. Thomas, Anne E. Carpenter, Sharath S. Hegde, Ronald W. Alfa, Mason L. Victors, Imran S. Haque, Yolanda T. Chong, Christopher C. Gibson

## Abstract

Development of accurate disease models and discovery of immune-modulating drugs is challenged by the immune system’s highly interconnected and context-dependent nature. Here we apply deep-learning-driven analysis of cellular morphology to develop a scalable “phenomics” platform and demonstrate its ability to identify dose-dependent, high-dimensional relationships among and between immunomodulators, toxins, pathogens, genetic perturbations, and small and large molecules at scale. High-throughput screening on this platform demonstrates rapid identification and triage of hits for TGF-β- and TNF-α-driven phenotypes. We deploy the platform to develop phenotypic models of active SARS-CoV-2 infection and of COVID-19-associated cytokine storm, surfacing compounds with demonstrated clinical benefit and identifying several new candidates for drug repurposing. The presented library of images, deep learning features, and compound screening data from immune profiling and COVID-19 screens serves as a deep resource for immune biology and cellular-model drug discovery with immediate impact on the COVID-19 pandemic.
