## Supplementary table 1_Immune perturbants for "Functional immune mapping with deep-learning enabled phenomics applied to immunomodulatory and COVID-19 drug discovery"

Full catalog ID	Synonym	Vendor	Catalog	Vendor lot
rhCD31(CHO K1/14089) : ADP6	CD31	RnD Systems	ADP6	AZE20
FICZ	FICZ	Invivogen	tlrl-ficz	19D25-NJ
ITE	ITE	Invivogen	tlrl-ite	19C08-NJ
L-Kynurenine	L-Kynurenine	Invivogen	tlrl-kyn	19B04-NJ
rhKininostatin aa438-531(E.coli/MS1300-1420) : 1396-KN	Kininostatin	RnD Systems	1396-KN	GQT02
rhB7-2/Fc/His(NSO/7) : 141-B2	B7-2	RnD Systems	141-B2	BOT12
rhB7-H1/Fc(NSO/3) : 156-B7	B7-H1	RnD Systems	156-B7	DKL25
rhB7-H2/Fc(NSO/2) : 165-B7	B7-H2	RnD Systems	165-B7	DSB06
rhB7-H3 aa1-245(ASP)His(NSO/6) : 1949-B3	B7-H3	RnD Systems	1949-B3	MCQ05
rhB7-H3/4Ig aa27-461/C-His(NSO/4780-4) : 2318-B3	B7-H3	RnD Systems	2318-B3	MWG04
rhB7-H7 aa1-344,I30T/Fc(HEK293EBNA/13883-2) : 8084-B7	B7-H7	RnD Systems	8084-B7	DDBU04
rhCOCO aa23-189(E.coli/JK995-7) : 3047-CC	COCO	RnD Systems	3047-CC	NJN06
rhCV-2 aa34-685/N-His(NSO/1) : 1956-CV	CV-2	RnD Systems	1956-CV	IVB04
rhNeuralin-1/His(NSO/9) : 1808-NR	Neuralin-1	RnD Systems	1808-NR	IHR13
rhNoggin aa1-232(NSO/10952-56) : 6057-NG	Noggin	RnD Systems	6057-NG	TNT26
rhTWSG1 aa1-223(CHO-S/11336-8) : 6684-TG	TWSG1	RnD Systems	6684-TG	TYQ03
rhBMP-10 aa1-424(CHO-S/7282-13) : 2926-BP	BMP-10	RnD Systems	2926-BP	QAL05
rhBMP-2 aa284-396(E.coli/A997-8) : 355-BEC	BMP-2	RnD Systems	355-BEC	WN14
rhBMP-2 aa1-245/Arg/Arg/248-276/Arg7/283-396(CHO-S/7) : 355-BM	BMP-2	RnD Systems	355-BM	MSA60
rhBMP-3 aa363-472(E.coli/JO1679-120) : 113-BP	BMP-3	RnD Systems	113-BP	FDF13
rhBMP-4(rhBMP-2pro)(NSO/13) : 314-BP	BMP-4	RnD Systems	314-BP	BEM102
rhBMP-4 + rhBMP-7 Heterodimer(E.coli/Y606-1a/A1402-3a) : 3727-BP	BMP-4	RnD Systems	3727-BP	PON10
rhBMP-5 aa1-454(CHO-S/10226-9) : 615-BMC	BMP-5	RnD Systems	615-BMC	SXV09
rhBMP-6(rhBMP-2 promut 1)(NSO/3) : 507-BP	BMP-6	RnD Systems	507-BP	CJC39
rhBMP-7(CHO) (hBMP-2Mut.1Pro)(CHO DUXBII/12.019) : 354-BP	BMP-7	RnD Systems	354-BP	EOS31
rhBMP-8a aa264-402(E.coli/JK174-133) : 1073-BP	BMP-8	RnD Systems	1073-BP	EXU12
rhBMP-9 aa1-429(CHO-S/6215-3) : 3209-BP	BMP-9	RnD Systems	3209-BP	OQA15
rhLayilin aa22-220/C-His(NSO/4701-6) : 2536-LA	Layilin	RnD Systems	2536-LA	MTK04
rhMMR aa19-1383/His(NSO/4957-4) : 2534-MR	MMR	RnD Systems	2534-MR	NBK08
rhNectin-2/CD112 aa32-360/His(NSO/4896-12) : 2229-N2	Nectin-2	RnD Systems	2229-N2	MYP08
HSV-60/LyoVec	HSV-60-LyoVec	Invivogen	tlrl-hsv60c	13D08-MM
HSV-60 Naked	HSV-60-Naked	Invivogen	tlrl-hsv60n	12L08-MM
rhSOST aa24-213/N-His(NSO/6) : 1406-ST	SOST	RnD Systems	1406-ST	HMH32
rhCTLA-4/Fc/His(Sf-21(Baculo)/461-1) : 325-CT	CTLA-4	RnD Systems	325-CT	XC32
Anti-CTLA4	Anti-CTLA4	RnD Systems	MAB9928	na
Anti-LAG-3	Anti-LAG-3	Enzo	ALX-804-805PF	12011632
Anti-TIGIT	Anti-TIGIT	Invitrogen	16-9500-82	1965232
Anti-TIM3	Anti-TIM3	Invitrogen	17-3109-42	4344019
Nivolumab	Nivolumab	Selleck	A2002	na
Pembrolizumab	Pembrolizumab	Selleck	A2005	na
rh6Ckine/MS/His(NSO/2) : 966-6C	6Ckine	RnD Systems	966-6C	CRJ02
rhI-309 (E.coli/AK268-4) : 272-I	CCL-1	RnD Systems	272-I	IB09
rhCCL-4 aa26-92(E.coli/LT4941-1) : 8228-MB	CCL-4	RnD Systems	8228-MB	DDGA01
Recombinant Human CCL14a/HCC-1 Protein, CF (10 ug)	CCL14a	RnD Systems	324-HC/CF	XZ06
rhCK B8-1 aa46-137(E.coli/MS468-1) : 508-CK	CCL21	RnD Systems	508-CK	CIQ01
rhCCL28/VIC aa23-127(E.coli/Y486-1b) : 717-VC	CCL28	RnD Systems	717-VC	AGK29
rhCCL4L1 aa24-92(E.coli/A2179-1) : 3046-MB	CCL4L1	RnD Systems	3046-MB	OAE01
rhCD-48 aa27-220/Fc(HEK293EBNA/19381-6) : 9310-CD	CD-48	RnD Systems	9310-CD	DGOV01
rhCD155/PVR aa27-343/His(NSO/4833-2) : 2530-CD	CD155	RnD Systems	2530-CD	MWZ04
rhCD28/Fc(NSO/14) : 342-CD	CD28	RnD Systems	342-CD	XT46
rhCXC-X3 aa16-93(E.coli/JN294-1c) : 866-CX	CXC-X3	RnD Systems	866-CX	CSG05
rhCXCL16 aa49-137(E.coli/MS878-321) : 976-CX	CXCL16	RnD Systems	976-CX	EYQ08
rhIP-10 pet vector : 266-IP	IP-10	RnD Systems	266-IP	KJ07
rhXCL-2 aa1-114(HEK293EBNA/14946-3) : 8418-X2	XCL-2	RnD Systems	8418-X2	DECG02
rhBLC/BCA-1(CXC-X)(E.coli/Y463b-3) : 801-CX	BLC	RnD Systems	801-CX	AFG33
rhCTACK/ALP aa25-112(E.coli/AK1585-1) : 376-CT	CTAK	RnD Systems	376-CT	DEJ14
rhDMC aa24-119(E.coli/AK3058-3) : 4207-DM	DMC	RnD Systems	4207-DM	PND22
rhENA-78 aa37-114(E.coli/LT1788-1) : 254-XB	ENA-78	RnD Systems	254-XB	SDJ08
rhEotaxin(E.coli/A1073-4) : 320-EO	Eotaxin	RnD Systems	320-EO	ZK13
rhEotaxin-3 aa24-94(E.coli/JO1173-2) : 346-E3	Eotaxin-3-aa24-94	RnD Systems	346-E3	CUM02
rhEotaxin-3/TMKine aa27-94(E.coli/JO1163-2b) : 653-E3	Eotaxin-3-aa27-94	RnD Systems	653-E3	CSP02
rhGCP-2 (aka, LIX)(E.coli/MR228-2) : 333-GC	GCP-2	RnD Systems	333-GC	AMM02
rhGRO alpha(E.coli/PJ123-2b) : 275-GR	GRO-alpha	RnD Systems	275-GR	DM05
rhGRO beta aa35-108(E.coli/A767-14A) : 276-GB	GRO-B	RnD Systems	276-GB	KB10
rhGRO gamma (E.coli/AK279-1) : 277-GG	GRO-gamma	RnD Systems	277-GG	JR03
rhHCC-4(ILinck/CCL16) aa748-1044(E.coli/Y462a-2) : 802-HC	HCC-4	RnD Systems	802-HC	AEZ03
rhI-TAC aa22-94(E.coli/MS367-1a) : 672-IT	I-TAC	RnD Systems	672-IT	BPE26
rhLKN-1 aa46-114(E.coli/MS350-11a)/Leukotactin-1 : 628-LK	LKN-1	RnD Systems	628-LK	BOK01
rhLymphotactin aa22-114(E.coli/A1560-1) : 695-LT	Lymphotactin	RnD Systems	695-LT	CMT12
rhMCP-1(E.coli/A514-4a) : 279-MC	MCP-1	RnD Systems	279-MC	EZ33
rhMCP-2 (E.coli/AK592-1) : 281-CP	MCP-2	RnD Systems	281-CP	NS02
rhMCP-3 aa34-109(E.coli/SLS109-1) : 282-P3	MCP-3	RnD Systems	282-P3	NA04
rhMCP-4 aa1-76(E.coli/Y497-12) : 327-P4	MCP-4-	RnD Systems	327-P4	AMB11
rhMDC (aka, Dctactin beta)aa25-93 (E.coli/Y584-1a) : 336-MD	MDC	RnD Systems	336-MD	APS13
rhMIG aa23-125(E.coli/JA002-1) : 392-MG	MIG	RnD Systems	392-MG	ABU17
rhMIP-1alpha (E.coli/JH11-2/1) : 270-LD	MIP-1a	RnD Systems	270-LD	CG13
rhMIP-3alpha (aka, Mexikine, Exodus, Larc) aa27-96(E.coli/Y450b-4) : 360-MP	MIP-3a	RnD Systems	360-MP	ADR14
rhMIP-3beta (aka,ELC) aa22-98(E.coli/Y433b-8a) : 361-MI	MIP-3b	RnD Systems	361-MI	ADQ14
rhNAP-2 aa59-128(E.coli/MS103-4) : 393-NP	NAP-2	RnD Systems	393-NP	AGH01
rhPARC (aka, MIP-4, Dctactin, DC-CK1) aa21-89(E.coli/MS214-6a) : 394-PA	PARC	RnD Systems	394-PA	APQ04
rhPF-4 aa1-101(HEK293EBNA/13564-14) : 7989-P4	PF-4	RnD Systems	7989-P4	DDDB01
rhRANTES (E.coli/JH115-1/3) : 278-RN	RANTES	RnD Systems	278-RN	DO15
rhRANTES (+met)(E.coli/A1140(7)-6a) : 335-RM	RANTES-met	RnD Systems	335-RM	ADB01
rhSDF-1 gamma/CXCL12 aa22-119(E.coli/LT3188-1) : 6448-SD	SDF-1	RnD Systems	6448-SD	DADX06
rfeSDF-1 beta aa19-93(E.coli/LT380-1) : 2716-SD	SDF-1-beta	RnD Systems	2716-SD	NOE03
rhSDF-1 alpha/PBSF aa22-89(E.coli/A1212-15) : 350-NS	SDF-1a	RnD Systems	350-NS	AFV25
rhTARC (aka, Dendrokine)(E.coli/Y461a-1) : 364-DN	TARC	RnD Systems	364-DN	AEW04
rhTECK aa24-150(E.coli/LT5484-1) : 9046-TK	TECK	RnD Systems	9046-TK	DEWW02
Pustulan	Pustulan	Invivogen	tlrl-pst	13H20-MM
rhCORS26 aa1-246(NSO/12553-19) : 9398-TN	CORS26	RnD Systems	9398-TN	DCJA14
rhC1R aa1-705/His(NSO/8) : 1807-SE	C1R	RnD Systems	1807-SE	MNL04
rhC1s aa1-688/His(NSO/4580-3) : 2060-SE	C1s	RnD Systems	2060-SE	MTX07
rhC2 aa1-752/His(NSO/4390-12) : 1936-SE	C2	RnD Systems	1936-SE	MPH03
rhC3a aa1-77(E.coli/AD2164-1) : 3677-C3	C3a	RnD Systems	3677-C3	RCX10
rhC5a aa1-74(E.coli/Q281-11) : 2037-C5	C5a	RnD Systems	2037-C5	MBQ19
rhASP aa1-76(E.coli/LT4551-1), Clvd : 9620-C3	ASP	RnD Systems	9620-C3	DDQU03
rhFactor D aa26-253/C-His(NSO/6) : 1824-SE	Factor-D	RnD Systems	1824-SE	MGZ08
rhFactor H aa860-1231/C-His(NSO/8548-5) : 4779-FH	Factor-H	RnD Systems	4779-FH	RBZ02
rhCREG aa1-220/His(NSO/4381-6) : 2380-CR	CREG	RnD Systems	2380-CR	MNR03
rhFractalkine(CX3Ckine) aa25-300(E.coli/Y452A-5) : 362-CX	Fractalkine	RnD Systems	362-CX	AHK05
rhChemerin aa21-157(E.coli/MS1948-19) : 2324-CM	Chemerin	RnD Systems	2324-CM	MQO06
rhDLL-4 aa1-524/His(NSO/5) : 1506-D4	DLL-4	RnD Systems	1506-D4	GXV40
rhEndocan aa20-184/His(NSO/2) : 1810-EC	Endocan	RnD Systems	1810-EC	HRS14
rhDKK-1 aa2-266(Sf21(Baculo)/2763-1) : 5439-DK	DKK-1	RnD Systems	5439-DK	SMR38
rhDKK-4/His(NSO/1) : 1269-DK	DKK-4	RnD Systems	1269-DK	GCZ06
rhSoggy-1/His(NSO/6) : 1549-S1	Soggy-1	RnD Systems	1549-S1	GOJ03
rhDraxin aa26-349/His(NSO/10574-10) : 6148-DR	Draxin	RnD Systems	6148-DR	TFF03
rhJagged-1 aa1-1046/Fc(CHO-S/9392-9) : 1277-JG	Jagged-1	RnD Systems	1277-JG	RZL21
rhBetacellulin (BTC)(E.coli/A838-5a) : 261-CE	Betacellulin	RnD Systems	261-CE	LP08
rhHB-EGF(Sf21(Baculo)/174-1)(sf-21) : 259-HE	HB-EGF	RnD Systems	259-HE	JI35
rhPref-1/His(NSO/3) : 1144-PR	Pref-1	RnD Systems	1144-PR	HNE06
rhProEGF aa1-1023/His(NSO/7819-4) : 4289-EG	ProEGF	RnD Systems	4289-EG	QJN04
rhTGF-alpha(E.coli/JH107,Xa) : 239-A	TGF-alpha	RnD Systems	239-A	CWW11
rhAmphiregulin(AR)long form(E.coli/AK835-8)) : 262-AR	Amphiregulin	RnD Systems	262-AR	WY11
rhCripto-1 aa31-172(Sf21(Baculo)/1306) : 145-CR	Cripto-1	RnD Systems	145-CR	HOG12
rhCryptic aa1-169/asp/His(NSO/1) : 1410-CR	Cryptic	RnD Systems	1410-CR	HUU03
rhEpo(CHO DUXBII B4-29B) : 287-TC	Epo	RnD Systems	287-TC	FZ25
rhTAFA-1 aa26-133(E.coli/ST858-1) : 5154-TA	TAFA-1	RnD Systems	5154-TA	QID05
rhTAFA-2 aa31-131(E.coli/ST765-1) : 4179-TA	TAFA-2	RnD Systems	4179-TA	PTZ03
rhTAFA-3 aa31-133(E.coli/ST799-1) : 4677-TA	TAFA-3	RnD Systems	4677-TA	PXA04
rhTAFA-4 aa35-140(E.coli/ST793-2) : 5099-TA	TAFA-4	RnD Systems	5099-TA	PXC01
rhTAFA-5 aa26-125(E.coli/ST794-1) : 5148-TA	TAFA-5	RnD Systems	5148-TA	PWC02
rhFGF-10 (E.coli/M248-9a) : 345-FG	FGF-10	RnD Systems	345-FG	ASP30
rhFGF-12 aa1-181(E.coli/JK749-3) : 2246-FG	FGF-12	RnD Systems	2246-FG	MHH02
rhFGF-16 aa1-208(E.coli/AK1637-1) : 1212-FG	FGF-16	RnD Systems	1212-FG	GUV07
rhFGF-17 aa23-216(E.coli/JN293-2) : 319-FG	FGF-17	RnD Systems	319-FG	CSR06
rhFGF-18 aa28-207(E.coli/JN236-4a)) : 8988-F18	FGF-18	RnD Systems	8988-F18	BVE03
rhFGF-19 aa25-216(E.coli/MS652-3) : 969-FG	FGF-19	RnD Systems	969-FG	DGU04
rhFGF-20 aa2-211/N-His(E.coli/JK1038-3) : 2547-FG	FGF-20	RnD Systems	2547-FG	NQW04
rhFGF-21 aa29-209/N-His(E.coli/JK490-320) : 2539-FG	FGF-21	RnD Systems	2539-FG	MSE11
rhFGF-22 aa23-170/N-His(E.coli/JK1289-4) : 3867-FG	FGF-22	RnD Systems	3867-FG	PDZ07
rhFGF-23 aa1-251/His(NSO/4564-9) : 2604-FG	FGF-23	RnD Systems	2604-FG	MQV21
rhFGF-3 aa28-212(E.coli/A2034-4) : 1206-F3	FGF-3	RnD Systems	1206-F3	IAB02
rhFGF-4 aa31-206(E.coli/AF-A454-4) : 235-F4	FGF-4	RnD Systems	235-F4	RAF08
rhFGF-5(E.coli/A586-3/3) : 237-F5	FGF-5	RnD Systems	237-F5	GQ24
rhFGF-6 (E.coli/A578-1A) : 238-F6	FGF-6	RnD Systems	238-F6	HP38
rhFGF-7 aa32-194(KGF)(E.coli/GF725-2) : 251-KG	FGF-7	RnD Systems	251-KG	JO58
rmFGF-8b(E.coli/A1187-4a) : 423-F8	FGF-8b	RnD Systems	423-F8	AFK34
rhFGF-8f aa23-244(E.coli/ST1119-1) : 5027-FF	FGF-8f	RnD Systems	5027-FF	RVO02
rhFGF-9 (Sf-21(Baculo)/387-1) : 273-F9	FGF-9	RnD Systems	273-F9	ON30
rhFGF basic146(E.coli/AF-GF86-12/2) : 233-FB	FGF-basic146	RnD Systems	233-FB	HKW143
rhB-ECGF(E.coli/A348-6c) : 231-BC	B-ECGF	RnD Systems	231-BC	CO22
rhFLRG aa1-263/His(NSO/12) : 1288-F3	FLRG	RnD Systems	1288-F3	HFD01
rhEcalectin aa1-323(E.coli/MS420-2) : 2045-GA	Ecalectin	RnD Systems	2045-GA	TXI32
rhGalectin-1 aa1-135(E.coli/MS1226-120) : 1152-GA	Galectin-1	RnD Systems	1152-GA	GFO09
rhGalectin-3 aa1-250(E.coli/AD1021-220) : 1154-GA	Galectin-3	RnD Systems	1154-GA	GHI13
rhGalectin-4 aa1-324(E.coli/MS1238-2526) : 1227-GA	Galectin-4	RnD Systems	1227-GA	GIE14
rhGalectin-7 aa1-136(E.coli/MS1261-6920) : 1339-GA	Galectin-7	RnD Systems	1339-GA	GIQ14
rhGalectin-8 aa1-317(E.coli/AD1013-125) : 1305-GA	Galectin-8	RnD Systems	1305-GA	GIR08
rhNeurturin aa96-197(E.coli/A1567(10)-1) : 1297-NE	Neurturin	RnD Systems	1297-NE	GZV07
Recombinant Human Adiponectin/Acrp30 Protein, CF	Adiponectin	RnD Systems	1065-AP	FGJ141
rhM-CSF aa33-190(E.coli/AF-PJ109-4) : 216-MC	M-CSF	RnD Systems	216-MC	MVN11
rhMidkine(MK)(E.coli/A806-3a) : 258-MD	Midkine	RnD Systems	258-MD	LL05
rhPD-ECGF (Sf-21(Baculo)/206-5) : 229-PE	PD-ECGF	RnD Systems	229-PE	JJ11
rhPDGF-AA aa87-221 (E.coli/A286-3) : 221-AA	PDGF-AA	RnD Systems	221-AA	DFJA02
rhPDGF-AB (E.coli/A286-3b/PJ100-2)) : 222-AB	PDGF-AB	RnD Systems	222-AB	BX10
rhPDGF-BB aa82-190(E.coli/AFPJ100-2) : 220-BB	PDGF-BB	RnD Systems	220-BB	QXB11
rhPDGF-C aa235-345/N-His(E.coli/A2065-5) : 1687-CC	PDGF-C	RnD Systems	1687-CC	MCY09
rhPDGF-DD aa1-370(NSO/6590-6) : 1159-SB	PDGF-DD	RnD Systems	1159-SB	OTH08
rhPLGF-4 aa19-242(HEK293EBNA/11709-24) : 8987-PL	PLGF-4	RnD Systems	8987-PL	DFHU01
rhSCF(E.coli/A393-7b) : 255-SC	SCF	RnD Systems	255-SC	CM66
rhSCGF-alpha/his(NSO/3) : 1904-SC	SCGF-alpha	RnD Systems	1904-SC	MII02
Recombinant Human/Mouse Indian Hedgehog (C28II) N-Term, CF (25 ug)	Indian-Hedgehog	RnD Systems	1705-HH/CF	MRC09
Recombinant Human Sonic Hedgehog Protein, High Activity, CF (5 ug)	Sonic-Hedgehog	RnD Systems	8908-SH/CF	DEZC11
rhFlt-3 Ligand (Sf21(Baculo)/409-1) : 308-FK	Flt-3-L	RnD Systems	308-FK	TR43
rhG-CSF R (NSO/11) : 381-GR	G-CSF-R	RnD Systems	381-GR	QG11
rhTpo (Sf21(Baculo)/377-1) : 288-TP	Tpo	RnD Systems	288-TP	NT46
rhVitronectin aa1-478(NSO/4952-7) : 2308-VN	Vitronectin	RnD Systems	2308-VN	NBH10
rhGlypican-3 aa25-559/C-His(NSO/4317-3) : 2119-GP	Glypican-3	RnD Systems	2119-GP	MNF35
rhGlypican-5 aa25-554/C-His(NSO/4526-1) : 2607-G5	Glypican-5	RnD Systems	2607-G5	MTD16
Recombinant Human MSP/MST1 Protein, CF (10 ug)	MSP	RnD Systems	352-MS/CF	BNL34
rhLeptin sR(OB sR)/Fc/His(NSO/1) : 389-LR	Leptin-sR	RnD Systems	389-LR	AHJ09
rhTSH Beta aa1-138 + rhCGA aa1-116(CHO-S/8290-7) : 4610-TH	TSH-Beta	RnD Systems	4610-TH	RAT42
rhEpo R(NSO/1) : 307-ER	Epo-R	RnD Systems	307-ER	EEQ19
rhCGB aa1-165 + rhCGA aa1-116(CHO-S/12578-10) : 7727-CG	CGB	RnD Systems	7727-CG	DCHE09
rhLHB aa1-141 + rhCGA aa1-116(CHO-S/15391-16) : 8899-LH	LHB	RnD Systems	8899-LH	DEAY08
rhFSH beta aa1-129 + rhCGA aa1-116(CHO-S/10464-51) : 5925-FS	FSH-beta	RnD Systems	5925-FS	TKA08
rhInsulin(Pro)/K/25-110/N-His(E.coli/JK755-11) : 1336-PN	Insulin-Pro	RnD Systems	1336-PN	MJL08
rhGH-2 aa27-217(E.coli/ST2144-3) : 7668-GH	GH-2	RnD Systems	7668-GH	DCND02
rhPlacental Lactogen/aa1-217His(CHO-S/10386-5) : 5757-PL	Placental-Lactogen	RnD Systems	5757-PL	TBS04
rhDEFB-3 aa23-67(E.coli/A2233-1) : 4435-BD	DEFB-3	RnD Systems	4435-BD	QFU08
rhICAM-1(NSO/9) : ADP4	ICAM-1	RnD Systems	ADP4	WV09
rhBTN-2A1 aa1-248/C-His(HEK293EBNA/12632-7) : 9058-BT	BTN-2A1	RnD Systems	9058-BT	DFRZ01
rhCD58 aa29-215/His(NSO/8) : 1689-CD	CD58	RnD Systems	1689-CD	IZV06
rhCD84 aa22-220/C-His(NSO/12) : 1855-CD	CD84	RnD Systems	1855-CD	MCF05
rhCEACAM-1 aa35-428/His(NSO/2) : 2244-CM	CEACAM-1	RnD Systems	2244-CM	MGJ02
rhFcGammaRIIA/CD32a aa34-218/C-His(NSO/2) : 1330-CD	FcGammaRIIA	RnD Systems	1330-CD	MAC19
rhFcGammaRIIIB/CD16b aa17-208/C-His(NSO/1) : 1597-FC	FcGammaRIIIB	RnD Systems	1597-FC	IXK09
rhMAG aa20-516/Fc(HEK293EBNA/17077-10) : 8940-MG	MAG	RnD Systems	8940-MG	DFEH01
rhPVR aa1-343/Fc(HEK293EBNA/17785-6) : 9174-CD	PVR	RnD Systems	9174-CD	DFNL03
rhSIRP alpha aa27-370/Fc(CHO-S/8232-21) : 4546-SA	SIRP-alpha	RnD Systems	4546-SA	QUW03
rhVCAM-1(NSO/7) : 809-VR	VCAM-1	RnD Systems	809-VR	BEJ04
rhIGF-I aa49-118(E.coli/AF-JK1252-5) : 291-G1	IGF-I	RnD Systems	291-G1	ONS08
rhIGF-II aa238-304(E.coli/JH106-4/1) : 292-G2	IGF-II	RnD Systems	292-G2	DS27
rhIGFBP-3 (NSO/3) : 675-B3	GFBP-3	RnD Systems	675-B3	BUY10
rhINSR aa28-944/His(NSO/10)(Insulin Removed) : 1544-IR	INSR	RnD Systems	1544-IR	SUY08
rhFIL-1 Eta aa1-157(E.coli/MS755-2) : 1099-IL	FIL-1	RnD Systems	1099-IL	DNV01
rhFIL-1 Epsilon aa1-158(E.coli/MS721-9) : 1078-IL	FIL-1	RnD Systems	1078-IL	EDO10
rhOSM(Oncostatin M)(E.coli/KP100-9) : 295-OM	OSM	RnD Systems	295-OM	DY12
rhCLC soluble aa28-225(E.coli/MS765-2) : 962-CL	CLC	RnD Systems	962-CL	DRZ02
rhCT-1/Cardiotrophin-1 aa249-450(E.coli/JN181-9a) : 612-CD	CT-1	RnD Systems	612-CD	BUV13
rhgp130(Sf-21(Baculo)/160-1) : 228-GP	gp130	RnD Systems	228-GP	JT12
rhLIF aa23-202(E.coli/MS6336-1) : 7734-LF	LIF	RnD Systems	7734-LF	DCRY05
rhCD4 (Sf-21(Baculo)/313-1) : 514-CD	CD4	RnD Systems	514-CD	RZ18
rhRelaxin-1 aa26-185(E.coli/MS2944-5) : 3257-RN	Relaxin-1	RnD Systems	3257-RN	PUM01
rhRelaxin-2 aa23-185(E.coli/Q1191-1) : 3596-RN	Relaxin-2	RnD Systems	3596-RN	PJO06
Recombinant Human IFN-alpha A Protein, CF	IFN-alpha-A	RnD Systems	11101-2	11101-2
rhIFN gamma aa24-166(E.coli/AF-HG19-2/1) : 285-IF	IFN-gamma	RnD Systems	285-IF	RAX22
Human IFN-omega	IFN-omega	RnD Systems	11395-1	11395-1
rhIFNB-1 aa1-187(CHO-S/15283-2) : 8499-IF	IFNB-1	RnD Systems	8499-IF	DEQD07
rhIFNE aa22-208,C175S(E.coli/JPR1898-1) : 9667-ME	IFNE	RnD Systems	9667-ME	DHXD01
rhIL-17C aa1-181(E.coli/AK1791-321) : 1234-IL	IL-17C	RnD Systems	1234-IL	FXJ20
rhIL-1 alpha aa113-271(E.coli/GF143-4/1) : 200-LA	IL-1-alpha	RnD Systems	200-LA	AC13
rhIL-1beta aa117-269(E.coli/HG21-11/2) : 201-LB	IL-1-beta	RnD Systems	201-LB	AD15
rhIL-1 Rantagonist aa26-177(E.coli/GF193-1/1a) (R&D) : 280-RA	IL-1-Ra	RnD Systems	280-RA	X01
rhIL-10(Sf-21(Baculo)/77-3a) : 217-IL	IL-10	RnD Systems	217-IL	ET30
rhIL-11(Sf-21(Baculo)/35-3a/1) : 218-IL	IL-11	RnD Systems	218-IL	DW47
rhIL-12 (Sf-21(Baculo)/171-3t) : 219-IL	IL-12	RnD Systems	219-IL	PY23
rmIL-12p40 aa1-335/GSL/rmIL-27p28 aa29-234(NSO/13871-6) : 9989-IL	IL-12p40	RnD Systems	9989-IL	DDCA04
rhIL-12p40 (Sf-21(Baculo)/62-4a/2) : 309-IL	IL-12p40	RnD Systems	309-IL	JB05
rhIL-13 aa21-132(E.coli/ST2920-1) : 213-ILB	IL-13	RnD Systems	213-ILB	DCSK05
rhIL-15 aa49-162(E.coli/MS3913-1) : 247-ILB	IL-15	RnD Systems	247-ILB	TLM12
rhIL-16 (aka, LCF) aa1-135(E.coli/JA169-1) : 316-IL	IL-16	RnD Systems	316-IL	UL13
rhIL-17 RD aa27-299/His(NSO/4920-12) : 2275-IL	IL-17	RnD Systems	2275-IL	NBR02
rhIL-17A aa1-155(HEK293EBNA/13403-6) : 7955-IL	IL-17A	RnD Systems	7955-IL	DCVA08
rhIL-17B aa21-180(CHO-S/13931-12) : 8129-IL	IL-17B	RnD Systems	8129-IL	DDCR03
rhIL-17E aa33-177(HEK293EBNA/13663-8) : 8134-IL	IL-17E	RnD Systems	8134-IL	DDFA04
rhIL-17F aa31-163/His(NSO/5471-12) : 1335-INS	IL-17F	RnD Systems	1335-INS	NTI10
rhIL-18 aa37-193(E.coli/OV115-1) : 9124-IL	IL-18	RnD Systems	9124-IL	EHK04
rhIL-19 aa25-177(E.coli/A1901-120) : 1035-IL	IL-19	RnD Systems	1035-IL	EMM04
rhIL-2 (E.coli/HG26-11/1) : 202-IL	IL-2	RnD Systems	202-IL	AE61
rhIL-2 sRalpha (NSO/29) : 223-2A	IL-2	RnD Systems	223-2A	KY05
rhIL-2 sR gamma/His(Sf-21(Baculo)/268-1) : 384-RG	IL-2-sR-gamma	RnD Systems	384-RG	KT12
rhIL-20 aa25-176(E.coli/JK177-133) : 1102-IL	IL-20	RnD Systems	1102-IL	EZE05
rhIL-21 aa25-155(E.coli/JK123-325) : 8879-IL	IL-21	RnD Systems	8879-IL	ELF06
rhIL-22 aa34-179(E.coli/JN451-220) : 782-IL	IL-22	RnD Systems	782-IL	DZR06
rhIL-23/p40-p19 heterodimer(Sf21(Baculo)/1551) : 1290-IL	IL-23	RnD Systems	1290-IL	GBI63
rhIL-24/His(NSO/9) : 1965-IL	IL-24	RnD Systems	1965-IL	MDP12
rhIL-26/AK155 aa22-171(E.coli/MS1254-721) : 1375-IL	IL-26	RnD Systems	1375-IL	GVG03
rhIL-27/rhEBI-3 aa1-229/GSlinkKL+rhp28/His(NSO) : 2526-IL	IL-27	RnD Systems	2526-IL	NGZ27
rhIL-28A aa1-200/ASP/ILE/His(NSO/4) : 1587-IL	IL-28A	RnD Systems	1587-IL	ISD02
rhIL-28B aa30-200/His(CHO-S/9272-9) : 5259-IL	IL-28B	RnD Systems	5259-IL	RYG11
rhIL-29 aa20-200/His(NSO/1) : 1598-IL	IL-29	RnD Systems	1598-IL	IVI05
rhIL-3(E.coli/HG112-14) : 203-IL	IL-3	RnD Systems	203-IL	AF14
rhIL-31 aa24-164(E.coli/JK993-3) : 2824-IL	IL-31	RnD Systems	2824-IL	NIA05
rhIL-32 gamma(MNHKV/1-234)/N-His(E.coli/MS3466-3) : 4690-IL	IL-32-gamma	RnD Systems	4690-IL	RTM25
rhIL-33 aa112-270(E.coli/RK903-1) : 3625-IL	IL-33	RnD Systems	3625-IL	PDM09
rhIL-34 aa1-242/His(NSO/9509-7) : 5265-IL	IL-34	RnD Systems	5265-IL	SGU11
rhIL-35(rhEBI-3 aa1-229/GSL)+rhIL-12p35 aa23-219/Fc(HEK293EBNA/10388-4) : 8608-IL	IL-35	RnD Systems	8608-IL	DAFD19
rhIL-1H1 aa1-169(E.coli/JK307-220) : 2320-IL	IL-36-gamma	RnD Systems	2320-IL	MGS10
rhIL-37a aa1-192(E.coliMS6412-16) : 9225-IL	IL-37a	RnD Systems	9225-IL	DCVU01
rhIL-1HL aa46-218(E.coli/JK261-220) : 7585-IL	IL-37b	RnD Systems	7585-IL	NTW04
rhIL-4 aa25-153(E.coli/AF-JH39-2) : 204-IL	IL-4	RnD Systems	204-IL	NCL06
rhIL-5 aa1-134Sf21(Stable)/2943-6 : 205-IL	IL-5	RnD Systems	205-IL	DAPX09
rhIL-6 aa29-212(E.coli/AFJH54-3) : 206-IL	IL-6	RnD Systems	206-IL	OJZ18
rhIL-6 R aa1-358/GSL) + hIL-6 aa30-212)(HEK293EBNA/14136-6) : 8954-SR	IL-6-R	RnD Systems	8954-SR	DDGN03
rhIL-7 aa26-177(E. coli/A296-1b) : 207-IL	IL-7	RnD Systems	207-IL	AY13
rhIL-8 aa28-99(E.coli/JH108-3) : 208-IL	IL-8	RnD Systems	208-IL	DILS02
rhIL-9 R aa40-270/His(NSO/12) : 290-RNS	IL-9-R	RnD Systems	290-RNS	GQH10
rhFABP-2 aa1-132/C-His(E.coli/MS2144-5) : 2694-CL/CF	FABP-2	RnD Systems	2694-CL/CF	NJB05
rhKremen-2 aa19-364/His(NSO/4398-10) : 1946-KR	Kremen-2	RnD Systems	1946-KR	MNA02
rhNetrin-1 aa22-604/His/Pro/3xGSL)/His(NSO/11583-21) : 6419-N1	Netrin-1	RnD Systems	6419-N1	DADD12
rhNetrin-4 aa1-628/His(NSO/5) : 1254-N4	Netrin-4	RnD Systems	1254-N4	GKI22
rhLDLR aa22-788/His(NSO/4) : 2148-LD	LDLR	RnD Systems	2148-LD	MIX37
rhMIF aa1-114(E.coli/GF194-1/1) : 289-MF	MIF	RnD Systems	289-MF	FC28
rhNRG-1 beta1(mature)/HRG-B1 aa1-246(E.coli/A1109-3a) : 377-HB	NRG-1-b1	RnD Systems	377-HB	ADX23
rhCNTF(E.coli/A605-1) : 257-NT	CNTF	RnD Systems	257-NT	GL38
rhTrkC/Fc/His (NSO/1) : 373-TC	TrkC	RnD Systems	373-TC	AOI03
rhNGF-beta(B-NGF)(NSO/19) : 256-GF	NGF-beta	RnD Systems	256-GF	HS45
rhBDNF(Sf21(Baculo)/Harvard) : 248-BD	BDNF	RnD Systems	248-BD	NG78
rhNT-4 aa144-3(Sf21(Baculo)/144-3) : 268-N4	NT-4	RnD Systems	268-N4	OD11
rhNT-3 (Sf-21(Baculo)/143-1) : 267-N3	NT-3	RnD Systems	267-N3	OU41
Nigericin	Nigericin	Invivogen	tlrl-nig	14K05-MM
c12-iE-daP	c12-iE-daP	Invivogen	tlrl-nodkit2	12E03-MM
iE-daP	iE-daP	Invivogen	tlrl-nodkit2	12E03-MM
tri-daP	tri-daP	Invivogen	tlrl-nodkit2	12E03-MM
m-tridaP	m-tridaP	Invivogen	tlrl-nodkit2	12E03-MM
PGn-Ecndi ultra pure	PGn-Ecndi-ultra-pure	Invivogen	tlrl-nodkit2	12E03-MM
PGn-Sandi ultra pure	PGn-Sandi-ultra-pure	Invivogen	tlrl-nodkit2	12E03-MM
m-triLYS	m-triLYS	Invivogen	tlrl-nodkit2	12E03-MM
mdP	mdP	Invivogen	tlrl-nodkit2	12E03-MM
L18-mdP	L18-mdP	Invivogen	tlrl-nodkit2	12E03-MM
murabutide	murabutide	Invivogen	tlrl-nodkit2	12E03-MM
rhCRP aa1-224(NSO/6) : 1707-CR	CRP	RnD Systems	1707-CR	IDI42
rhSAP aa20-223/His(NSO/3) : 1948-SA	SAP	RnD Systems	1948-SA	MIZ09
rhTSG-14 aa1-381/His(NSO/10) : 1826-TS	TSG-14	RnD Systems	1826-TS	MDM11
rhStabilin-2(MNHKVHM/2198-2295)/C-His(E.coli/MS2506-4) : 3645-S2	Stabilin-2	RnD Systems	3645-S2	OMP04
rhPBEF aa2-491/N-His(E.coli/LT2847-1) : 8424-VF	PBEF	RnD Systems	8424-VF	DAAH04
rhFactor X, Activated Form, ACFP(Sf9-ACFP(Baculo/XW2763-4) : ACFP1063	Factor-X	RnD Systems	ACFP1063	DANK01
rhHGF(Sf21(Baculo)/68-6a/1) : 294-HG	HGF	RnD Systems	294-HG	GJ65
rhRSPO-1 aa1-263(CHO-S/10301-47) : 4645-RS	RSPO-1	RnD Systems	4645-RS	TAY15
rhRSPO-2 aa1-205/His(NSO/6892-11) : 3266-RS	RSPO-2	RnD Systems	3266-RS	PUU10
rhRSPO-4 aa1-234(CHO-S/10867-21) : 4575-RS	RSPO-4	RnD Systems	4575-RS	TQQ04
rhCD55 aa1-353/Asp/Ile/His(NSO/12) : 2009-CD	CD55	RnD Systems	2009-CD	IKU14
rhPDGF sRalpha (NSO/40) : 322-PR	PDGF	RnD Systems	322-PR	QY07
rhSCF R(CD117/c-kit)(Sf-21(Baculo)/561-1) : 332-SR/CF	SCF-R	RnD Systems	332-SR/CF	ABN20
rhFollistatin aa30-344(CHO-S/8934-10) : 4889-FN	Follistatin	RnD Systems	4889-FN	ROS04
Human Resistin	Resistin	RnD Systems	1359-RN	FVS12
5′ppp-dsRNA	5ppp-dsRNA	Invivogen	tlrl-3prna	18J26-MM
5'ppp-dsRNA/LyoVec™	5ppp-dsRNA-LyoVec	Invivogen	tlrl-3prnalv	18J26-MM
Poly(dA:dT)	Poly-dA-dT	Invivogen	tlrl-patn	19D09-MM
Poly(dA:dT) / LyoVec™	Poly-dA-dT-LyoVec	Invivogen	tlrl-patc	19D09-MM
rhNKG5 aa1-145/His(NSO/1) : 3138-GN/CF	NKG5	RnD Systems	3138-GN/CF	OHB19
rhE-Selectin(CHO K1/2211) : ADP1	E-Selectin	RnD Systems	ADP1	AON25
rhFAP aa26-760/N-His(Sf21(Baculo)/2558-1) : 3715-SE	FAP	RnD Systems	3715-SE	PPO16
rhUrokinase R/His(NSO/5) : 807-UK	Urokinase-R	RnD Systems	807-UK	ALH18
rhCAP-37 aa27-250/C-His(NSO/11) : 2200-SE	CAP-37	RnD Systems	2200-SE	MEQ08
Recombinant Human Active GSK-3 beta Protein, CF	GSK-3-beta	RnD Systems	2506-KS	2506-KS
rhPAI-1 aa1-402/His(Sf21(Stable)/2069-2) : 1786-PI	PAI-1	RnD Systems	1786-PI	MJG12
rhSerpin F1/PEDF(N-Term)/His(NSO/28) : 1177-SF	Serpin-F1	RnD Systems	1177-SF	FFK08
rhOsteopontin aa17-314/His(NSO/5) : 1433-OP	Osteopontin	RnD Systems	1433-OP	HAH28
rhSiglec-1 aa20-1641/His(NSO/9460-6) : 5197-SL	Siglec-1	RnD Systems	5197-SL	SDL07
rhSiglec-10 aa17-546/Fc (NSO/4) : 2130-SL	Siglec-10	RnD Systems	2130-SL	IJR05
rhSiglec-11 aa17-543/Fc(CHO-S/4690-40) : 3258-SL	Siglec-11	RnD Systems	3258-SL	MUK07
rhSiglec-14 aa18-358/Fc(NSO/8987-1) : 4905-SL	Siglec-14	RnD Systems	4905-SL	ROU02
rhSiglec-15 aa20-263/Fc(CHO-S/17153-1) : 9227-SL	Siglec-15	RnD Systems	9227-SL	DFZC03
rhSiglec-2 aa20-687/Fc(NSO/8) : 1968-SL	Siglec-2	RnD Systems	1968-SL	GER24
rhSiglec-3 aa18-259/Fc(NSO/2) : 1137-SL	Siglec-3	RnD Systems	1137-SL	FYK05
rhSiglec-5/Fc(NSO/9) : 1072-SL	Siglec-5	RnD Systems	1072-SL	FPO06
rhSiglec-6 aa27-331/Fc(CHO-S/5574-7) : 2859-SL	Siglec-6	RnD Systems	2859-SL	NXK06
rhSiglec-7 aa19-357/Fc(NSO/5) : 1138-SL	Siglec-7	RnD Systems	1138-SL	FXW04
rhSiglec-8 aa1-363/Fc(NSO/11140-8) : 9045-SL	Siglec-8	RnD Systems	9045-SL	TPX03
rhSiglec-9 aa18-348/Fc(NSO/4) : 1139-SL	Siglec-9	RnD Systems	1139-SL	FVM05
rhGH aa27-217(E.coli/MS1171-220) : 1067-GH	GH	RnD Systems	1067-GH	FTO03
rhMIA aa25-131(E.coli/JK597-1) : 9250-IA	MIA	RnD Systems	9250-IA	IXJ01
c-di-AMP	c-di-AMP	Invivogen	tlrl-nacda	18E29-MM
cAIMP (CL592)	cAIMP-CL592	Invivogen	tlrl-nacai	17I14-MM
2’2’-cGAMP	22-cGAMP	Invivogen	tlrl-nacga22	15L01-MM
2'3'-c-di-AMP	23-c-di-AMP	Invivogen	tlrl-nacda23	16C21-MM
2'3'-cGAMP	23-cGAMP	Invivogen	tlrl-nacga23	18E22-MM
rhGM-CSF aa18-144(CHO-S/11706-3) : 7954-GM	GM-CSF	RnD Systems	7954-GM	DAKD02
rhOX40 Ligand/N-His(NSO/3) : 1054-OX	OX40	RnD Systems	1054-OX	FBE06
rh4-1BB Ligand aa71-254/N-His(E.coli/AK2405-1) : 2295-4L	4-1BB	RnD Systems	2295-4L	MLZ10
rhCD40 Ligand(HA/GCN4-IZ/GSL/113-261(HEK293EBNA/10356-13) : 6420-CL	CD40-Ligand	RnD Systems	6420-CL	TFE17
rhActivin B(CHO DUXBII/45) : 659-AB	Activin-B	RnD Systems	659-AB	EIL15
rhActivin A(CHO DUXBII/29.21) : 338-AC	Activin-A	RnD Systems	338-AC	BNV42
rhActivin A(Sf9-ACFP(Baculo)/1120-2), ACFP : ACFP338	Activin-A	RnD Systems	ACFP338	DCEA05
rhActivin AB(CHO DUXBII/30) : 1066-AB	Activin-AB	RnD Systems	1066-AB	FRL04
rhActivin C aa1-352(HEK293EBNA/12675-2) : 1629-AC	Activin-C	RnD Systems	1629-AC	DCGQ03
rhGASP-2 aa20-548/C-His(NSO/4658-4) : 2136-GS	GASP-2	RnD Systems	2136-GS	MST02
rhGDF-1 aa254-372 + rhBMP-2pro aa1-282(CHO-S/10157-3) : 6937-GD	GDF-1	RnD Systems	6937-GD	TRT07
rhGDF-11 aa299-407(E.coli/JK793-7) : 1958-GD	GDF-11	RnD Systems	1958-GD	MMW20
rhGDF-15/MIC-1/N-His(CHO DUXBII/23) : 957-GD	GDF-15	RnD Systems	957-GD	EHF09
rhGDF-15 aa1-308(HEK293EBNA/10139-10) : 8146-GD	GDF-15	RnD Systems	8146-GD	STO03
rmGDF-8(mut.pro)(NSO/19) : 788-G8	GDF-8	RnD Systems	788-G8	EZG61
rhGDF-9 aa1-454/G391R)(HEK293EBNA/14052-17) : 8266-G9	GDF-9	RnD Systems	8266-G9	DDLI07
rhGDNF(NSO/8) : 212-GD	GDNF	RnD Systems	212-GD	VQ27
rhINHA aa1-366 + rhINHBA aa1-426(CHO-S/11184-31) : 8506-AB	INHA	RnD Systems	8506-AB	DEJF01
rhLefty(long)/His(NSO/12) : 746-LF	Lefty-long	RnD Systems	746-LF	CHG31
rhMIS aa453-560(E.coli/AK1965-125) : 1737-MS	MIS	RnD Systems	1737-MS	HLO26
rhNodal aa238-347(E.coli/A2185-1) : 3218-ND	Nodal	RnD Systems	3218-ND	OLF10
rhRet aa1-635/His(Sf21(Stable)/1651-2) : 1168-CR	Ret	RnD Systems	1168-CR	FXV18
rhTGF-B1(CHO-DG44/B15C6) : 240-B	TGF-B1	RnD Systems	240-B	AV60
rhTGF-B2(NSO/67-7) : 302-B2	TGF-B2	RnD Systems	302-B2	KF18
rhTGF-B3 (Sf-21(Baculo)/53-2b/1) : 243-B3	TGF-B3	RnD Systems	243-B3	FB45
rhActivin RIIA/Fc/His(Sf21(Baculo)/609-1) : 340-R2	Activin-RIIA	RnD Systems	340-R2	AEC04
rhActivin RIIB/Fc/His(NSO/6) : 339-RB	Activin-RIIB	RnD Systems	339-RB	AIY08
rhIrisin aa1-143/C-His(CHO-S/15317-2) : 8880-IR	Irisin	RnD Systems	8880-IR	DDZD02
rhF-Spondin aa29-807/C-His(NSO/5822-4) : 3135-SP	F-Spondin	RnD Systems	3135-SP	ODG05
rhLBP aa26-481(NSO/9) : 870-LP	LBP	RnD Systems	870-LP	CYJ15
rhLBP aa26-481/His(NSO/10765-3) : 6445-LP	LBP	RnD Systems	6445-LP	TJD02
Imiquimod	Imiquimod	Invivogen	tlrl-kit1hw	19B14-MM
rhMD-1/His(NSO/11) : 925-MD	MD-1	RnD Systems	925-MD	DLF05
FLA-ST	FLA-ST	Invivogen	tlrl-kit1hw	19B14-MM
Pam3CSK4	Pam3CSK4	Invivogen	tlrl-kit1hw	19B14-MM
Zymosan	Zymosan	Invivogen	tlrl-zyn	14L17-MM
HKEB	HKEB	Invivogen	tlrl-hkeb2	12F07-MM
HKLM*	HKLM	Invivogen	tlrl-kit1hw	19B14-MM
Poly(I:C) HMW	Poly-IC-HMW	Invivogen	tlrl-kit1hw	19B14-MM
Poly(I:C) LMW	Poly-IC-LMW	Invivogen	tlrl-kit1hw	19B14-MM
LPS-EK	LPS-EK	Invivogen	tlrl-kit1hw	19B14-MM
rhMD-2/His(E.coli/JO1254-1c) : 1787-MD	MD-2	RnD Systems	1787-MD	MFH09
rhTLR-4 aa24-631/Ser/His+rhMD-2 aa17-160/His(NSO/4339-7) : 3146-TM	TLR-4	RnD Systems	3146-TM	MMC24
FSL-1	FSL-1	Invivogen	tlrl-kit1hw	19B14-MM
ssRNA40	ssRNA40	Invivogen	tlrl-kit1hw	19B14-MM
ODN2006	ODN2006	Invivogen	tlrl-kit1hw	19B14-MM
rhBAFF/His(NSO/7) : 2149-BF	BAFF	RnD Systems	2149-BF	EFV41
rhAPRIL(HA/GCN4-IZ/GSLinker/105-250)(HEK293EBNA/10355-12) : 5860-AP	APRIL	RnD Systems	5860-AP	TCF10
rhCD30 Ligand/N-His(NSO/30) : 1028-CL	CD30-Ligand	RnD Systems	1028-CL	CYK02
rhCD70(HA/GCN4-IZ/GSL/39-193) : 9328-CL	CD70	RnD Systems	9328-CL	DGSR01
rhEDA/N-His(NSO/8) : 3944-ED	EDA	RnD Systems	3944-ED	IWJ07
rhEDA-A2/N-His(NSO/12) : 922-ED	EDA-A2	RnD Systems	922-ED	EXO02
rhFas Ligand aa134-281/N-His(N-term)(CHO DUXBII/31.004) : 126-FL	Fas-Ligand	RnD Systems	126-FL	CUI42
rhGITRL(HA/GCN4-IZ/74-199)(CHO-S/11028-2) : 6987-GL	GITRL	RnD Systems	6987-GL	TSU09
rhLight/N-His(NSO/1) : 664-LI	LIGHT	RnD Systems	664-LI	CSN08
rhLTa1b2(rhLTa35-205/GGGGS/rhLTb49-244/GGGGS/rhLTb49-244)(HEK293EBNA/16364-8) : 8884-LY	LTa1b2	RnD Systems	8884-LY	DEOU01
rhLymphotoxin a2/B1 (Sf21(Baculo)/749) : 679-TX	Lymphotoxin-a2	RnD Systems	679-TX	BQG28
rhNGF-R/Fc/His (Sf-21(Baculo)715-1) : 367-NR	NGF-R	RnD Systems	367-NR	AMP04
rhTL-1A aa72-251(E.coli/JK372-320) : 1319-TL	TL-1A	RnD Systems	1319-TL	HBP19
rhTNFalpha(RKR/87-232/F)(E.coli/ST3244-1) : 8599-TA	TNF-alpha	RnD Systems	8599-TA	DEJD01
rhTNFbeta aa35-205(E.coli/LT5342-1) : 211-TBB	TNF-beta	RnD Systems	211-TBB	DDWB07
rhTRAIL/His(NSO/17)Trimer : 375-TL	TRAIL	RnD Systems	375-TL	AQB41
rhTRAIL aa114-281(E.coli/A1691-7a) : 375-TEC	TRAIL	RnD Systems	375-TEC	DHV11
rhTWEAK aa93-249/N-His(E.coli/JN231-3a) : 1090-TW	TWEAK	RnD Systems	1090-TW	FUA19
rhFas(sol)Fc/His(aka,CD95 Fc/His)(NSO/2) : 326-FS	Fas	RnD Systems	326-FS	AFA01
rhHVEM/Fc/His(NSO/3) : 356-HV/CF	HVEM	RnD Systems	356-HV/CF	ATL15
rhOPG aa1-401(CHO-S/12009-3) : 6945-OS	OPG	RnD Systems	6945-OS	DAQD02
rhAngiogenin(ANG)(E.coli/A333-6b) : 265-AN	Angiogenin	RnD Systems	265-AN	DK04
rhVEGF 165(Sf21(Baculo)/161-1) : 293-VE	VEGF-165	RnD Systems	293-VE	II62
rhVEGF-D/His(Sf21(Baculo)/897) : 622-VD	VEGF-D	RnD Systems	622-VD	BIE12
rhVEGFC aa112-227(CHO-S/14403-11) : 9199-VC	VEGFC	RnD Systems	9199-VC	DGEG09
rhEG-VEGF/C-His(NSO/6) : 1209-EV	EG-VEGF	RnD Systems	1209-EV	GEY10
rhAngiopoietin-1/His(NSO/7) : 923-AN	Angiopoietin-1	RnD Systems	923-AN	FHW45
rhAngiopoietin-2/His(NSO/17)(High Activity) : 623-AN	Angiopoietin-2	RnD Systems	623-AN	SUL61
rhAngiopoietin-4/His(NSO/2) : 964-AN	Angiopoietin-4	RnD Systems	964-AN	ELM10
rhMatrilin-2 aa24-937/His(NSO/5751-12) : 3044-MN	Matrilin-2	RnD Systems	3044-MN	OAS04
rhWnt-10B aa1-389(CHO-S/12125-64) : 7196-WN	Wnt-10B	RnD Systems	7196-WN	DAVV08
rhWnt-11 aa1-354(CHO-S/10511-44) : 6179-WN	Wnt-11	RnD Systems	6179-WN	TPM05
rhWnt-16 aa30-365(CHO-S/12807-61) : 7790-WN	Wnt-16	RnD Systems	7790-WN	DCNO06
rmWnt-2B aa1-389(CHO-S/11646-37) : 3900-WN	Wnt-2B	RnD Systems	3900-WN	DCWK01
rhWnt-3a aa1-352(CHO-S/8972-25) : 5036-WN	Wnt-3a	RnD Systems	5036-WN	RSK85
rhWnt-4 aa1-351(CHO-S/9451-6) : 6076-WN	Wnt-4	RnD Systems	6076-WN	SMZ10
rmWnt-5a aa1-380(CHO-S/28) : 645-WN	Wnt-5a	RnD Systems	645-WN	MCR45
rhWnt-5b aa18-359(CHO-S/12316-5) : 7347-WN	Wnt-5b	RnD Systems	7347-WN	DCCO02
rhWnt-7a aa1-349(CHO-S/6566-12) : 3008-WN	Wnt-7a	RnD Systems	3008-WN	OTR29
rhsFRP-2 aa1-295(NSO/11109-1) : 6838-FR	sFRP-2	RnD Systems	6838-FR	TPC05
rhsFRP-3 aa1-325(NSO/10438-6) : 7584-SF	sFRP-3	RnD Systems	7584-SF	TDK03
rhsFRP-4/His(NSO/2) : 1827-SF	sFRP-4	RnD Systems	1827-SF	HMR06
rhsFRP-5(HA/30-317)(CHO-S/11091-25) : 6266-SF	sFRP-5	RnD Systems	6266-SF	TSH07
rhWIF-1/His(NSO/6) : 1341-WF	WIF-1	RnD Systems	1341-WF	DNZ12
rhEndoglin aa1-587(NSO) : 1097-EN	Endoglin	RnD Systems	1097-EN	FJV11
Anthrax Protective Antigen and Lethal Factor	BaPALF	USBiological, List labs	215899, #178A
Bacillus anthracis edema factor	BaEF	List Labs	#178A
Binary toxin from Clostridium difficile A subunit	CdBTx	List Labs	#157A
Cholera toxin	CTx	List Labs	#100B
Clostridium septicum alpha toxin	CsAT	List Labs	#116L
Dipetheria toxin	DTx	List Labs	#150
Epsilon Toxin (C. perfringens)	CpETx	List Labs	#126A
HBV S antigen	HBV_SAg	Prospec Bio	HBS-875
Heat-labile toxin from E. coli	EcLTxIIb	Creative BioMart	LT-IIb-02E
Panton Valentine Leukocidine	SaPVL	USBiological	299599
Pasteurella multocida toxin	PmTx	List Labs	156L
Pertussis toxin	PTx	List Labs	#181
Pseudomonas Extotoxin A	PaExtA	List Labs	#160
S. aureus alpha hemolysin	SaHla	List Labs	#120
Shiga Toxin 1	STx1	List Labs	#161
Shiga Toxin 2	STx2	List Labs	#162
Toxin A (Cdiff)	TCdiffA	List Labs	#152C
Toxin B (Cdiff)	TCdiffB	List Labs	#155L
Yersinia enterocolitica, Invasin	YeInvasin	USBiological	370670
Zona Occludens toxin	VcZOTx	MyBioSource	MBS1060280
LPS from E. coli K12	LPS_EK	invivogen	tlrl-eklps
Y. kristensenii heat stabile enterotoxin	YkHSETx	MyBioSource	MBS1157207
NS1 Antigen from Dengue Virus Type 1	DengueNS1	Bio-Rad	PIP047A
Antrhax Lethal Factor	BaLF	List Labs	#178A
Bacillus cereus enterotoxin	BcETx	MybioSource	MBS1207832
