## Supplementary table 3_Cytokine storm cocktails for "Functional immune mapping with deep-learning enabled phenomics applied to immunomodulatory and COVID-19 drug discovery"

Perturbant	Severe (ng/mL) - phenomics	Healthy (ng/mL) - phenomics	Severe (ng/mL) - ECIS	Healthy (ng/mL) - ECIS
IP-10 (CXCL10)	20.00918839	1.134899754	60.0425758	3.40555065
MIG	6.431216769	0.3733961396	19.29847493	1.120468536
HGF	5.156588871	0.8119002769	15.47363502	2.436309908
IL-12 (p40)	1.666457518	0.4224930054	5.000622709	1.267795965
G-CSF	0.9703573096	0.3049204868	2.911799879	0.9149902079
SCF	0.5065071368	0.2630906661	1.519901386	0.7894693656
MCP-1 (MCAF)	0.3830264514	0.0518737042	1.149366696	0.1556600276
M-CSF	0.2392216723	0.08448678475	0.7178444781	0.2535237352
IFN-γ	0.1654286694	0.03078154885	0.4964101108	0.09236773848
IL-6_IL6R	0.1346471206	0.02877277215	0.4040423724	0.08633990142
IFN-α2	0.1226535421	0.04903778415	0.3680526393	0.14715014
IL-8	0.1110735352	0.02304185039	0.3333039316	0.06914283687
IL-17	0.08413229474	0.04206614737	0.2524599992	0.1262299996
IL-2	0.05736829929	0.01713368362	0.1721479349	0.05141390434
MCP-3	0.05157829586	0.01051653684	0.154773581	0.0315574999
b-NGF	0.01553847859	0.00378122673	0.04662709255	0.01134651682
IL-4	0.01134368019	0.003722145062	0.03403955046	0.01116922749
